# Tip growth in the brown alga *Ectocarpus* is controlled by a RHO-GAP-BAR domain protein independently from F-actin organisation

**DOI:** 10.1101/2021.08.28.458042

**Authors:** Zofia Nehr, Sabine Chenivesse, Bernard Billoud, Sabine Genicot, Nathalie Desban, Ioannis Theodorou, Adeel Nasir, Aude Le Bail, Hervé Rabillé, Olivier Godfroy, Christos Katsaros, Bénédicte Charrier

## Abstract

The brown alga *Ectocarpus* is a filamentous seaweed that grows by tip growth and branching. In the morphometric mutant *etoile*, tip growth is slower than in the WT and eventually stops. In this paper, we show that the causal *etoile* mutation is a null mutation in a bi-domain BAR-RhoGAP gene. By quantitative RT-PCR, we showed that *ETOILE* is ubiquitously expressed in prostrate filaments of the *Ectocarpus* sporophyte, and is downregulated in the *etoile* mutant. We immunolocalised both domains of the protein in WT and *etoile*, as well as RAC1, the known target of Rho-GAP enzymes. Thus, ETOILE would be localised at the apical cell dome where it would control the localisation of EsRAC1 to the plasma membrane. Actin staining showed that the mutant is not affected in F-actin structures. Overall, these results suggest that in Ectocarpus, BAR-RhoGAP controls tip growth by controlling RAC1 localization and through an actin-independent mechanism.
