## Supplementary Table 1 for "Tip growth in the brown alga *Ectocarpus* is controlled by a RHO-GAP-BAR domain protein independently from F-actin organisation"

### Sheet: Feuille1
Supplementary Table 1. RNA-seq librairies used to identify the two terminal exons of the gene ETOILE
Biological samples	RNAseq library code	RNAseq library name	accession number	reference	doi.org
WILD-TYPE sporophyte	GPO-34	RNA-seq of Ec17 diploid heterozygous sporophyte	SRR4446494	Lipinska et al. Genome Biology (2017) 18:104	10.1186/s13059-017-1201-7
	GPO-35	RNA-seq of Ec17 diploid heterozygous sporophyte	SRR4446495	Lipinska et al. Genome Biology (2017) 18:104	10.1186/s13059-017-1201-7
WILD-TYPE partheno-sporophyte	GBP-7	wild type partheno-sporophyte replicate 1	SRR3108630	Cormier et al. New Phytologist (2017) 214:219	10.1111/nph.14321
	GBP-8	wild type partheno-sporophyte replicate 2	SRR3108631	Cormier et al. New Phytologist (2017) 214:219	10.1111/nph.14321
	ADPH-118	pSP RNA Rep 1 (expt2)	SRR11236356	Bourdareau et al. Genome Biology (2021) 22:12	10.1186/s13059-020-02216-8
	ADPH-119	pSP RNA Rep 2 (expt2)	SRR11236357	Bourdareau et al. Genome Biology (2021) 22:12	10.1186/s13059-020-02216-8
	GPO-164	pSP RNA Rep 1 (expt1)	SRR11235920	Bourdareau et al. Genome Biology (2021) 22:12	10.1186/s13059-020-02216-8
	GPO-165	pSP RNA Rep 2 (expt1)	SRR11235921	Bourdareau et al. Genome Biology (2021) 22:12	10.1186/s13059-020-02216-8
WILD-TYPE partheno-sporophyte basal system	GBP-16	wild type partheno-sporophyte base replicate 1	SRR3108632	Cormier et al. New Phytologist (2017) 214:219	10.1111/nph.14321
	GBP-17	wild type partheno-sporophyte base replicate 2	SRR3108633	Cormier et al. New Phytologist (2017) 214:219	10.1111/nph.14321
WILD-TYPE partheno-sporophyte up-right filaments	GBP-18	wild type partheno-sporophyte upright replicate 1	SRR3108626	Cormier et al. New Phytologist (2017) 214:219	10.1111/nph.14321
	GBP-19	wild type partheno-sporophyte upright replicate 2	SRR3108627	Cormier et al. New Phytologist (2017) 214:219	10.1111/nph.14321
IMMEDIATE UPRIGHT mutant partheno-sporophyte	GBP-3	imm partheno-sporophyte replicate 1	SRR3108628	Macaisne et al. Development (2017) 144:409	10.1242/dev.141523
	GBP-4	imm partheno-sporophyte replicate 2	SRR3108629	Macaisne et al. Development (2017) 144:409	10.1242/dev.141523
DISTAG mutant partheno-sporophyte	GBP-20	Ectocarpus dis-1 mutant RNA-seq	SRR3709452	Godfroy et al. The Plant Cell (2017) 29:3102	10.1105/tpc.17.00440
	GBP-21	Ectocarpus dis-1 mutant RNA-seq	SRR3709453	Godfroy et al. The Plant Cell (2017) 29:3102	10.1105/tpc.17.00440
WILD-TYPE gametophyte	GBP-5	wild type gametophyte replicate 1	SRR5241401	Arun et al. ELife (2019) 8:e43101	10.7554/eLife.43101
	GBP-6	wild type gametophyte replicate 2	SRR5241402	Arun et al. ELife (2019) 8:e43101	10.7554/eLife.43101
	ADPH-116	GA RNA Rep 1 (expt2)	SRR11236317	Bourdareau et al. Genome Biology (2021) 22:12	10.1186/s13059-020-02216-8
	ADPH-117	GA RNA Rep 2 (expt2)	SRR11236318	Bourdareau et al. Genome Biology (2021) 22:12	10.1186/s13059-020-02216-8
	GPO-162	GA RNA Rep 1 (expt1)	SRR11235958	Bourdareau et al. Genome Biology (2021) 22:12	10.1186/s13059-020-02216-8
	GPO-163	GA RNA Rep 2 (expt1)	SRR11235959	Bourdareau et al. Genome Biology (2021) 22:12	10.1186/s13059-020-02216-8
WILD-TYPE gametes male	GPO-36	Ec32 male gamete replicate 1	SRR5242546	Arun et al. ELife (2019) 8:e43101	10.7554/eLife.43101
	GPO-37	Ec32 male gamete replicate 2	SRR5242547	Arun et al. ELife (2019) 8:e43101	10.7554/eLife.43101
OUROBOROS mutant partheno-gametophyte	GPO-32	oro partheno-gametophyte replicate 1	SRR5242540	Arun et al. ELife (2019) 8:e43101	10.7554/eLife.43101
	GPO-33	oro partheno-gametophyte replicate 1	SRR5242545	Arun et al. ELife (2019) 8:e43101	10.7554/eLife.43101
	GBP-9	oro partheno-gametophytes replicate 1	SRR5241403	Ahmed et al. Current Biology (2014) 24:1945	10.1016/j.cub.2014.07.042
	GBP-10	oro partheno-gametophytes replicate 2	SRR5242504	Ahmed et al. Current Biology (2014) 24:1945	10.1016/j.cub.2014.07.042
OUROBOROS/IMMEDIATE UPRIGHT mutant mutant partheno-gametophyte	GBP-11	oro imm partheno-gametophytes replicate 1	SRR5242505	Ahmed et al. Current Biology (2014) 24:1945	10.1016/j.cub.2014.07.042
	GBP-12	oro imm partheno-gametophytes replicate 2	SRR5242506	Ahmed et al. Current Biology (2014) 24:1945	10.1016/j.cub.2014.07.042
IMMEDIATE UPRIGHT mutant female gametophyte	GPO-3	gametophyte mature female	SRR1166441	Ahmed et al. Current Biology (2014) 24:1945	10.1016/j.cub.2014.07.042
	GPO-4	gametophyte mature female	SRR1166452	Ahmed et al. Current Biology (2014) 24:1945	10.1016/j.cub.2014.07.042
	GBP-22	RNaseq E siliculosus female immature gametophyte	SRR1660827	Luthringer et al. Mol Biol Evol (2015) 32:2973	10.1093/molbev/msv173
	GBP-23	RNaseq E siliculosus female immature gametophyte	SRR1660828	Luthringer et al. Mol Biol Evol (2015) 32:2973	10.1093/molbev/msv173
IMMEDIATE UPRIGHT mutant male gametophyte	GBP-24	RNaseq E siliculosus male immature gametophyte	SRR1660829	Luthringer et al. Mol Biol Evol (2015) 32:2973	10.1093/molbev/msv173
	GBP-25	RNaseq E siliculosus male immature gametophyte	SRR1660830	Luthringer et al. Mol Biol Evol (2015) 32:2973	10.1093/molbev/msv173
	GPO-1	gametophyte mature male	SRR1166429	Ahmed et al. Current Biology (2014) 24:1945	10.1016/j.cub.2014.07.042
	GPO-2	gametophyte mature male	SRR1166430	Ahmed et al. Current Biology (2014) 24:1945	10.1016/j.cub.2014.07.042
SAMSARA partheno-gametophyte	GPO-30	sam partheno-gametophyte replicate 1	SRR5242538	Arun et al. ELife (2019) 8:e43101	10.7554/eLife.43101
	GPO-31	sam partheno-gametophyte replicate 2	SRR5242539	Arun et al. ELife (2019) 8:e43101	10.7554/eLife.43101
