## Supplementary Table 2 for "Tip growth in the brown alga *Ectocarpus* is controlled by a RHO-GAP-BAR domain protein independently from F-actin organisation"

### Sheet: Sheet1
Supplementary table 2: List of oligonucleotides used for RT-Q-PCR. E: PCR efficiency.
Gene name	gene V1	Gene V2		sequence 5’ - 3’	Tm °C	Amplification size pb	Efficiency
ETOILE_Rho GTPase-activating protein	Esi0533_0001	Ec-01_005830.1	F3	CCACAACACTAGACTACATTCGG	61.18	58	1.925
			R3	AACAGTAACAGCAAGCCTTCTC	61.32
			R2	AGGCGAGCTTGGAACAC	60.03
RAC, RHO family GTPase	Esi0023_0072	Ec-20_001790.1	F2	GACCCGCTCCTCCTACT	59.77	99	1.92
			R2	CCGCCTACCCTAACCTAC	58.59
Elongation Factor 1α	Esi0387_0021	Ec-21_002980.1	F	GCAAGGGCCTCAGCTCTG	63.26	135	1.908
			R	ACAAGCCGTCTGGGTATATGTTAGC	64.99	135	1.908
Tubulin α	Esi0053_0059	Ec-18_002220.1	F	TTTGAGGAGTTTCGTCGGAGAT	61.92	122	1.954
			R	CACACAGCGCAAAACGGC	63.72	122	1.954
Ubiquitin Conjugating Enzyme	Esi0054_0059	Ec-19_000670.1	F	AACAATGGCCTTTGCGAAAA	60.01	81	1.909
			R	GCGTACGTCTTGAAGCCCAG	63.91	81	1.909
